# Trait-specific chromatin architectures channel pleiotropic genes toward sexually dimorphic development in horned beetles

**DOI:** 10.64898/2026.03.19.712098

**Authors:** Erica M. Nadolski, Armin P. Moczek

## Abstract

Sex-responsive trait development generates much of the phenotypic variation found in natural populations and diversifies rapidly among closely-related taxa. Furthermore, rather than exhibiting equal sexual dimorphism across all traits, organisms are mosaics of tissues that vary in their degree of dimorphism. Yet, how these mosaic patterns are generated remains largely an open question, as sexually dimorphic traits have typically been studied individually in select model systems. In this study, we compare gene regulatory landscapes across five traits that differ in the degree of morphological sexual dimorphism in the bull-headed dung beetle *Onthophagus taurus* by assaying tissue-specific gene expression and chromatin accessibility at the onset of pupal development when future adult form is specified. We identify a modest number of pleiotropic regulators associated with sex differences across traits, yet uncover a high degree of sex- and trait-specificity in chromatin architecture within developing tissues. We then confirm the role of the sex determination factor *doublesex* in the regulation of sex differences through expression of sex-specific isoforms, and uncover trait- and sex-specific sets of Doublesex binding sites likely underpinning context specific sexual dimorphisms. Further, we identify and functionally validate the transcription factor ventral veinless as a regulator of sexually dimorphic development. Our findings suggest that in contrast to *doublesex, ventral veinless* does not exhibit sex-biased expression, yet exerts its sex-specific regulation via sets of differentially accessible binding sites. This work furthers our understanding of the molecular mechanisms instructing the development of sex differences and provides novel insights illustrating how transcriptional activity and chromatin remodeling interact to generate sexual dimorphism in a trait-specific manner. More generally, our work contributes to a growing body of knowledge on how development integrates cues such as sex determination to enable highly similar genomes to yield diverse phenotypic outcomes.
