## Supplementary table 3 for "Trait-specific chromatin architectures channel pleiotropic genes toward sexually dimorphic development in horned beetles"

### Sheet: PH_go
Sex.of.Analysis	GO.ID	Term	Annotated	Significant	weightFisher
Female	GO:0006936	muscle contraction	106	20	2.2e-10
Female	GO:0045214	sarcomere organization	52	13	5.5e-06
Female	GO:0033627	cell adhesion mediated by integrin	22	8	2.1e-05
Female	GO:0007517	muscle organ development	143	27	0.00018
Female	GO:0019722	calcium-mediated signaling	72	11	0.00056
Female	GO:0007527	adult somatic muscle development	13	5	0.00059
Female	GO:0060047	heart contraction	81	11	0.00067
Male	GO:0006099	tricarboxylic acid cycle	44	12	3.9e-07
Male	GO:0006886	intracellular protein transport	356	42	2e-06
Male	GO:0090110	COPII-coated vesicle cargo loading	10	5	4e-05
Male	GO:0045500	sevenless signaling pathway	11	5	7.1e-05
Male	GO:0070371	ERK1 and ERK2 cascade	70	6	9.4e-05
Male	GO:0006890	retrograde vesicle-mediated transport, G...	30	7	0.00032
Male	GO:0006189	'de novo' IMP biosynthetic process	15	5	0.00039
Male	GO:0032527	protein exit from endoplasmic reticulum	30	6	0.00087
Male	GO:0046529	imaginal disc fusion, thorax closure	5	3	0.00088
Male	GO:0070125	mitochondrial translational elongation	5	3	0.00088
Male	GO:0001829	trophectodermal cell differentiation	5	3	0.00088
Male	GO:0006891	intra-Golgi vesicle-mediated transport	31	7	0.00091

### Sheet: AH_go
Sex.of.Analysis	GO.ID	Term	Annotated	Significant	weightFisher
Female	GO:0032543	mitochondrial translation	100	27	7.2e-08
Female	GO:0030488	tRNA methylation	30	12	5.7e-07
Female	GO:0033617	mitochondrial cytochrome c oxidase assem...	14	8	1.6e-06
Female	GO:0036297	interstrand cross-link repair	19	8	3e-05
Female	GO:0045039	protein insertion into mitochondrial inn...	7	5	3.9e-05
Female	GO:0015031	protein transport	758	87	8e-05
Female	GO:0071816	tail-anchored membrane protein insertion...	12	6	9.7e-05
Female	GO:0051301	cell division	438	40	9.9e-05
Female	GO:0000724	double-strand break repair via homologou...	78	14	0.0001
Female	GO:0045047	protein targeting to ER	25	7	0.00013
Female	GO:0006388	tRNA splicing, via endonucleolytic cleav...	9	5	0.00021
Female	GO:0006506	GPI anchor biosynthetic process	14	6	0.00028
Female	GO:0032981	mitochondrial respiratory chain complex ...	45	11	0.00031
Female	GO:0060261	positive regulation of transcription ini...	11	5	0.00067
Male	GO:0046330	positive regulation of JNK cascade	25	10	3.4e-07
Male	GO:0046843	dorsal appendage formation	24	9	2.6e-06
Male	GO:0045879	negative regulation of smoothened signal...	33	10	6.5e-06
Male	GO:0051491	positive regulation of filopodium assemb...	23	8	1.8e-05
Male	GO:0001829	trophectodermal cell differentiation	5	4	4.2e-05
Male	GO:0051012	microtubule sliding	5	4	4.2e-05
Male	GO:0008360	regulation of cell shape	72	15	5.5e-05
Male	GO:0000122	negative regulation of transcription by ...	274	31	9.3e-05
Male	GO:0061057	peptidoglycan recognition protein signal...	34	9	9.4e-05
Male	GO:0006188	IMP biosynthetic process	18	4	0.00016
Male	GO:0035332	positive regulation of hippo signaling	17	6	0.00019
Male	GO:0006607	NLS-bearing protein import into nucleus	7	4	0.00027
Male	GO:0033227	dsRNA transport	12	5	0.00028
Male	GO:0000381	regulation of alternative mRNA splicing,...	43	9	0.00043
Male	GO:0007548	sex differentiation	144	14	0.00051
Male	GO:0007395	dorsal closure, spreading of leading edg...	8	4	0.00052
Male	GO:0045736	negative regulation of cyclin-dependent ...	8	4	0.00052
Male	GO:0006470	protein dephosphorylation	37	9	0.0006
Male	GO:0045752	positive regulation of Toll signaling pa...	9	4	0.00089
Male	GO:0071907	determination of digestive tract left/ri...	9	4	0.00089
Male	GO:0042752	regulation of circadian rhythm	105	12	0.00094
Male	GO:0000209	protein polyubiquitination	121	20	0.00097

### Sheet: G_go
Sex.of.Analysis	GO.ID	Term	Annotated	Significant	weightFisher
Female	GO:0016197	endosomal transport	160	40	1.5e-06
Female	GO:0015031	protein transport	758	81	1.5e-05
Female	GO:0071403	cellular response to high density lipopr...	13	6	0.00013
Female	GO:0009950	dorsal/ventral axis specification	86	14	0.00015
Female	GO:0048859	formation of anatomical boundary	29	8	0.00016
Female	GO:0006897	endocytosis	317	51	0.00018
Female	GO:0006622	protein targeting to lysosome	15	6	0.00033
Female	GO:0160032	Toll receptor ligand protein activation ...	48	11	0.00037
Female	GO:0045542	positive regulation of cholesterol biosy...	16	6	0.00049
Female	GO:0042052	rhabdomere development	11	5	0.00053
Female	GO:0008258	head involution	29	8	0.00062
Female	GO:0033032	regulation of myeloid cell apoptotic pro...	7	4	0.00069
Female	GO:0140042	lipid droplet formation	7	4	0.00069
Female	GO:0006572	tyrosine catabolic process	7	4	0.00069
Female	GO:0001516	prostaglandin biosynthetic process	12	5	0.00085
Male	GO:0006364	rRNA processing	193	55	1.3e-18
Male	GO:0002181	cytoplasmic translation	93	27	6.1e-13
Male	GO:0000027	ribosomal large subunit assembly	18	10	4.1e-10
Male	GO:0042274	ribosomal small subunit biogenesis	93	27	1.5e-08
Male	GO:0001732	formation of cytoplasmic translation ini...	19	9	2e-08
Male	GO:0006412	translation	566	89	8.4e-08
Male	GO:0042273	ribosomal large subunit biogenesis	60	23	4.7e-05
Male	GO:1903241	U2-type prespliceosome assembly	12	5	7.2e-05
Male	GO:0006406	mRNA export from nucleus	50	12	7.8e-05
Male	GO:0070198	protein localization to chromosome, telo...	8	4	0.00017
Male	GO:0000381	regulation of alternative mRNA splicing,...	43	8	0.00031
Male	GO:0006417	regulation of translation	177	23	0.00041
Male	GO:0006413	translational initiation	75	14	0.00046
Male	GO:0006403	RNA localization	171	25	0.00059
Male	GO:0000055	ribosomal large subunit export from nucl...	5	3	0.00065
Male	GO:0000463	maturation of LSU-rRNA from tricistronic...	19	5	0.00083

### Sheet: L_go
Sex.of.Analysis	GO.ID	Term	Annotated	Significant	weightFisher
Female	GO:0050687	negative regulation of defense response ...	7	3	0.00061
Male	GO:0006886	intracellular protein transport	356	35	1.4e-07
Male	GO:0045879	negative regulation of smoothened signal...	33	7	1.6e-05
Male	GO:0007291	sperm individualization	28	6	6e-05
Male	GO:0090110	COPII-coated vesicle cargo loading	10	4	7.6e-05
Male	GO:0001829	trophectodermal cell differentiation	5	3	0.00016
Male	GO:0050684	regulation of mRNA processing	80	10	0.00029
Male	GO:0035293	chitin-based larval cuticle pattern form...	6	3	0.00031
Male	GO:0035147	branch fusion, open tracheal system	14	4	0.00034
Male	GO:0031047	regulatory ncRNA-mediated gene silencing	94	8	0.00043
Male	GO:0034333	adherens junction assembly	7	3	0.00053
Male	GO:0006614	SRP-dependent cotranslational protein ta...	16	4	0.00059
Male	GO:0008103	oocyte microtubule cytoskeleton polariza...	16	4	0.00059
Male	GO:0006470	protein dephosphorylation	37	6	0.00062
Male	GO:0042147	retrograde transport, endosome to Golgi	44	6	0.0008
Male	GO:0045736	negative regulation of cyclin-dependent ...	8	3	0.00083
Male	GO:0006890	retrograde vesicle-mediated transport, G...	30	5	0.00087

### Sheet: E_go
Sex.of.Analysis	GO.ID	Term	Annotated	Significant	weightFisher
Female	GO:0006388	tRNA splicing, via endonucleolytic cleav...	9	6	6.9e-07
Female	GO:0030488	tRNA methylation	30	9	5.2e-06
Female	GO:0036297	interstrand cross-link repair	19	7	1.3e-05
Female	GO:0045047	protein targeting to ER	25	8	2.1e-05
Female	GO:0006397	mRNA processing	345	36	0.00062
Female	GO:0051604	protein maturation	396	29	0.00074
Female	GO:0006364	rRNA processing	193	28	0.00094
Female	GO:0015031	protein transport	758	51	0.00095
Male	GO:0001829	trophectodermal cell differentiation	5	4	6e-06
Male	GO:0045807	positive regulation of endocytosis	85	12	7.3e-06
Male	GO:0035556	intracellular signal transduction	1031	85	3.1e-05
Male	GO:0000122	negative regulation of transcription by ...	274	23	4.7e-05
Male	GO:0051091	positive regulation of DNA-binding trans...	38	7	0.00013
Male	GO:0071907	determination of digestive tract left/ri...	9	4	0.00014
Male	GO:0046330	positive regulation of JNK cascade	25	6	0.00014
Male	GO:0006468	protein phosphorylation	362	31	0.00018
Male	GO:0006470	protein dephosphorylation	37	8	0.00027
Male	GO:0030866	cortical actin cytoskeleton organization	42	7	0.00033
Male	GO:0072091	regulation of stem cell proliferation	33	7	0.00035
Male	GO:0045196	establishment or maintenance of neurobla...	5	3	0.00035
Male	GO:0045944	positive regulation of transcription by ...	417	28	0.00049
Male	GO:0035099	hemocyte migration	12	4	0.00049
Male	GO:0033227	dsRNA transport	12	4	0.00049
Male	GO:0000381	regulation of alternative mRNA splicing,...	43	7	0.00051
Male	GO:0045773	positive regulation of axon extension	21	5	0.00053
Male	GO:0048384	retinoic acid receptor signaling pathway	6	3	0.00069
Male	GO:0010606	positive regulation of cytoplasmic mRNA ...	6	3	0.00069
Male	GO:0045879	negative regulation of smoothened signal...	33	6	0.00069
Male	GO:0051491	positive regulation of filopodium assemb...	23	5	0.00084
