## Supplementary table 6 for "Trait-specific chromatin architectures channel pleiotropic genes toward sexually dimorphic development in horned beetles"

### Sheet: DA_peaks_near_dsx
peak	chr	start	end	DA_status
peak146062	Scaffold7	7505523	7505799	sex-res
peak146078	Scaffold7	7533040	7534425	sex-res
peak146082	Scaffold7	7539057	7539943	sex-res
peak146091	Scaffold7	7551081	7551424	sex-res
peak146096	Scaffold7	7556325	7556986	sex-res
peak146121	Scaffold7	7593112	7593337	sex-res
peak146122	Scaffold7	7593155	7593374	sex-res
peak146039	Scaffold7	7478703	7479253	trait-res
peak146040	Scaffold7	7479059	7479227	trait-res
peak146041	Scaffold7	7479574	7479887	trait-res
peak146042	Scaffold7	7479861	7481072	trait-res
peak146046	Scaffold7	7483863	7484340	trait-res
peak146047	Scaffold7	7486009	7486879	trait-res
peak146048	Scaffold7	7487886	7488508	trait-res
peak146049	Scaffold7	7488810	7489884	trait-res
peak146050	Scaffold7	7490265	7491383	trait-res
peak146051	Scaffold7	7492529	7493074	trait-res
peak146052	Scaffold7	7494734	7495816	trait-res
peak146053	Scaffold7	7497336	7497555	trait-res
peak146054	Scaffold7	7497387	7499049	trait-res
peak146057	Scaffold7	7501483	7501732	trait-res
peak146058	Scaffold7	7501544	7501816	trait-res
peak146060	Scaffold7	7502399	7503991	trait-res
peak146061	Scaffold7	7504532	7505069	trait-res
peak146064	Scaffold7	7507503	7508556	trait-res
peak146065	Scaffold7	7509650	7510092	trait-res
peak146067	Scaffold7	7511192	7511990	trait-res
peak146073	Scaffold7	7523676	7524317	trait-res
peak146078	Scaffold7	7533040	7534425	trait-res
peak146079	Scaffold7	7534957	7535947	trait-res
peak146082	Scaffold7	7539057	7539943	trait-res
peak146083	Scaffold7	7541108	7542426	trait-res
peak146084	Scaffold7	7542232	7543172	trait-res
peak146085	Scaffold7	7543036	7543272	trait-res
peak146086	Scaffold7	7545187	7545770	trait-res
peak146087	Scaffold7	7545614	7545805	trait-res
peak146088	Scaffold7	7546332	7547200	trait-res
peak146089	Scaffold7	7547002	7548707	trait-res
peak146091	Scaffold7	7551081	7551424	trait-res
peak146092	Scaffold7	7552092	7552751	trait-res
peak146095	Scaffold7	7554940	7556265	trait-res
peak146096	Scaffold7	7556325	7556986	trait-res
peak146097	Scaffold7	7556987	7557571	trait-res
peak146099	Scaffold7	7560236	7560521	trait-res
peak146100	Scaffold7	7560351	7560581	trait-res
peak146103	Scaffold7	7562270	7562549	trait-res
peak146104	Scaffold7	7562431	7562609	trait-res
peak146105	Scaffold7	7562472	7562596	trait-res
peak146106	Scaffold7	7563256	7564696	trait-res
peak146107	Scaffold7	7569004	7569283	trait-res
peak146108	Scaffold7	7570795	7573022	trait-res
peak146109	Scaffold7	7576970	7577178	trait-res
peak146113	Scaffold7	7582513	7583249	trait-res
peak146118	Scaffold7	7584443	7584916	trait-res
peak146119	Scaffold7	7588518	7589410	trait-res
peak146120	Scaffold7	7592336	7592685	trait-res
peak146121	Scaffold7	7593112	7593337	trait-res
peak146122	Scaffold7	7593155	7593374	trait-res
